# UVB modifies skin immune-stroma cross-talk and promotes effector T cell recruitment during cryptic *Leishmania donovani* infection

**DOI:** 10.1101/2023.02.03.526940

**Authors:** Marcela Montes de Oca, Shoumit Dey, Katrien Van Bocxlaer, Helen Ashwin, Najmeeyah Brown, Elmarie Myburgh, Nidhi S Dey, Gulab Fatima Rani, Edward Muscutt, Mohamed Osman, Damian Perez-Mazliah, Sally James, Lesley Gilbert, Mitali Chatterjee, Paul M Kaye

## Abstract

Many parasites of significant public health importance assume skin residency without causing overt pathlogy. How immune and stromal cells respond to such “cryptic” infections and how exposure to UVB alters such responses in poorly understood. We combined scRNA-seq, spatial transcriptomics and inferential network analysis to address these questions in a model of cryptic skin infection by *Leishmania donovani*. In infected C57BL/6 mice, p-selectin and CXCL12 interactions dominate intercellular communication between leucocytes, fibroblast and endothelial cells, but effector T cell function remains muted. Following UVB exposure, increased numbers of IFNγ^+^ CD4^+^ Th1 cells and NK cells enter the skin, communicating with stromal cells via CCL5-CCR5 and LFA-1-ICAM1/2. However, spatial mapping indicated that Th1 cells and macrophages occupied distinct niches after UVB exposure, likely limiting effector function. Our data provide the first holistic view of the immune landscape during cryptic *L. donovani* infection and demonstrate how UVB exposure fundamentally reshapes this response.

**GRAPHICAL ABSTRACT:** 
