## Supplementary Table 2 for "UVB modifies skin immune-stroma cross-talk and promotes effector T cell recruitment during cryptic *Leishmania donovani* infection"

### Sheet: T_NK subclusters
	0	1	2	3	4	5	6
	Odc1	Ifng	Gzma	Ctla2a	Il5	Hmgb2	Mcpt4
	Emb	Ccl5	Irf8	Trdc	Gata3	Hist1h2ap	Cma1
	Rora	Tmsb4x	Tyrobp	Cd3e	Furin	Stmn1	Cpa3
	S100a4	Cd52	AW112010	Cd3g	Cxcl2	Tubb5	Tpsb2
	Btg1	Actb	Ccl5	Trdv4	Areg	Hist1h1b	Jun
	Icos	Trbc2	Ccl4	Cd7	Rora	Hist1h2ae	Hdc
	S100a6	Ms4a6b	Gzmb	Rgs1	Lmo4	Mki67	Plek
	Il7r	Ms4a4b	Fcer1g	Hbb-bs	Il1rl1	Pclaf	Egr1
	Ramp3	Gzma	Prf1	Rgs2	Hilpda	Top2a	Ccl7
	Ly6e	Rac2	Nkg7	Areg	H3f3b	Ptma	Serpinb1a
	Hlf	Dusp2	Ugcg	Trat1	Odc1	Tuba1b	Nfkbiz
	Crip1	Rplp0	Ccl3	Xcl1	Id2	Hmgb1	Sla
	Ikzf2	Coro1a	Il2rb	Fth1	Zfp36l1	Hist1h4d	Mrgprb1
	Cxcr6	Lgals1	Klra8	Gem	Csf2	Hist1h3c	Egr3
	Il2ra	H2-Q7	Eomes	Prkacb	Emb	H2afz	Ccl2
	Pim1	Rap1b	Txk	Tcrg-C1	Rgs2	Hmgn2	Nr4a1
	Fth1	Tmsb10	Stat3	Fos	Pim1	Hist1h1e	Fos
	Gna13	Lat	Ptprc	Zc3h13	Crip1	Dek	Klf6
	Rpl12	Plac8	Klra4	Lgals3	Nrip1	Gzma	Fosb
	Rps21	Abracl	Ifngr1	Fermt2	Nfkb1	Pcna	Basp1
Assigned phenotype	Naïve T	Th1-like	NK cells	gdT	Th2-like	Prolif. T	Mast Cells

### Sheet: T_NK_subcluster_proportion
	cluster	unt	uvb	infec	uvb+inf
Naïve T	0	0.440443	0.642276	0.28655	0.170663
Th1-like	1	0.0609418	0.0243902	0.147661	0.456982
NK cells	2	0.145429	0.0731707	0.211988	0.184767
gdT	3	0.227147	0.105691	0.140351	0.0761636
Th2-like	4	0.0692521	0.0813008	0.0701754	0.0296192
Prolif. T	5	0.0207756	0.0243902	0.0950292	0.0324401
Mast Cells	6	0.0360111	0.0487805	0.0482456	0.0493653

### Sheet: Mac_subclusters
	0	1	2	3	4	5	6	7
	Lyz1	Plac8	Apoe	Cd209a	Cst3	Hist1h2ap	S100a9	Ctla2a
	Retnla	Ly6c2	C1qa	Il1b	H2afz	Hist1h2ae	S100a8	Cd3e
	Fn1	Fth1	Ccl8	Rel	Irf8	Stmn1	Retnlg	Trdc
	Lpl	Prdx1	C1qb	Sub1	Hmgb2	Hmgb2	Slpi	Xcl1
	Ear2	Lst1	C1qc	Rps27	Tmsb10	Tubb5	Ifitm1	Cd3g
	Fcrls	Clec4e	Pf4	Dcn	Ppt1	Hist1h1b	Acod1	Rgs2
	Ccl9	Prdx5	Selenop	Nr4a3	Sub1	Hmgb1	Msrb1	Trdv4
	Crip1	Thbs1	Ccl7	Dennd4a	S100a11	Ube2c	S100a11	Cd7
	Ccl6	Cxcl2	Retnla	Gsn	Plbd1	Hist1h4d	Mxd1	Rgs1
	Il1rn	Lyz2	Grn	Syngr2	Naaa	Tuba1b	Lcn2	Nkg7
	Mt1	Fabp5	F13a1	Rpl18a	Actb	Pclaf	Clec4d	Il2rb
	Cfp	Lgals3	Folr2	Malt1	Naga	Top2a	Srgn	Gem
	Pltp	Ifitm3	Ctsb	Il1r2	Atox1	Ptma	Hdc	Cd3d
	Cotl1	Tmsb10	Itm2b	Nfkbia	Eef1b2	Mki67	Trem1	S100a4
	Lyz2	Plin2	Rsad2	Arap2	Mpeg1	Hist1h1e	Il1b	Ly6c2
	H2-DMa	Ms4a6c	Ccl4	Rpl12	Lsp1	Hist1h3c	Stfa2l1	Lyz2
	Hmox1	Cebpb	Mrc1	Foxp1	H2-Ab1	H2afz	Fth1	Ctsw
	Mmp19	Ftl1	Cd209f	Jak2	Rps11	Anp32b	Isg15	Trat1
	Csf2ra	Hmox1	Cbr2	Rpl13a	Rpsa	H2afv	Slc7a11	Sytl3
	Rab11fip1	Tyrobp	Maf	Rps11	Cd24a	Ppia	Pglyrp1	Zc3h13
Assigned phenotype	Monocyte derived macs	Inflamm. Monocytes	Reg / Res	DCs	Langerhans cells	Prolif. Myeloid	Neutrophils	NK-like
Extra notes	CD14+	CD14+	Resident? Adgre1+; Fold change versus others 0.45	Cd209a, Il1b, Rel overall expression per celltype using PanglaoDB. Il1r2+ -> neutralising Il1b? Enriched in ribosomal proteins	CD207+; Fold change 0.57; 25% cells expressing versus 0.6%		Some 25% are Chil1+	Most likely artefact; ignoring because of low numbers
Venugopal et al (Fig S3)		Inflammatory monocytes	Res. Macrophages				Neutrophils

### Sheet: Mac_subcluster_proportion
	cluster	unt	uvb	infec	uvb+inf
Mo derived Macs	0	0.240826	0.339246	0.241587	0.115942
Inflamm monocytes	1	0.24656	0.0554324	0.289663	0.241546
Reg /resident	2	0.173165	0.24612	0.209135	0.333333
DCs	3	0.215596	0.254989	0.159856	0.169082
Langerhans	4	0.0493119	0.0909091	0.078125	0.00966184
Prolif	5	0.0332569	0.00665188	0.0132212	0.00966184
Neutrophils	6	0.016055	0	0.00600962	0.120773
NK-like?	7	0.0252294	0.00665188	0.00240385	0
