## Supplementary Table 1 for "UVB modifies skin immune-stroma cross-talk and promotes effector T cell recruitment during cryptic *Leishmania donovani* infection"

### Sheet: integrated_set
		MM21.08/2_Clustering ID_Aug22
		MC2, MD2, ME2, MF2; PC used 1:15; res=0.4
		Removed 'Gm42418 ','AY036118'																																Ifi205
		Top 25 genes per cluster
		Cluster 0	Cluster 1	Cluster 2	Cluster 3	Cluster 4	Cluster 5	Cluster 6	Cluster 7	Cluster 8	Cluster 9	Cluster 10	Cluster 11	Cluster 12	Cluster 13	Cluster 14	Cluster 15
		Smpd3	Ptx3	Apod	Col1a1	Cd74	Ccl5	Cxcl1	Fabp4	Thbs1	Lgals7	Igfbp3	Hbb-bs	Ccl21a	Col1a1	Mpz	Elovl6
		Cxcl13	Ccl2	Gpx3	Col1a2	Retnla	Gzma	Cxcl2	Cd36	Tnfaip6	Sfn	Slc26a7	Hba-a1	Gdf15	Postn	Pmp22	Scd1
		Plac8	Cxcl1	Mgp	Dcn	Lyz2	Rgs1	Cxcl9	Aqp1	Dcn	Krt14	Crabp1	Hba-a2	Nts	Sparc	Mbp	Fabp5
		Pi16	Ugdh	Smoc2	Lum	H2-Aa	Srgn	Ccl2	Tm4sf1	Csf1	Krt5	Malat1	Hbb-bt	Tm4sf1	Lrrc15	Plp1	Dhcr24
		Nid1	Mt2	Myoc	Cyp2f2	H2-Ab1	Rgs2	Ccl7	Flt1	Lum	Krt17	Dkk2	Alas2	Cldn5	Vim	Mal	Apoe
		Timp2	Gfpt2	Cilp	Aebp1	H2-Eb1	Ctla2a	Tnfaip6	Rgs5	Ccl7	Ly6d	Rasd1	Ccl2	Hspb1	Bgn	Gatm	Apoc1
		Ifi27l2a	Ccl7	Egr1	Tgfbi	Tmsb4x	Cd52	Il6	Pecam1	Mt2	Plet1	Sdc4	Cxcl1	Gng11	Col11a1	Cd9	Cers4
		Igfbp6	Ifi205	Fbln2	Gas6	Ccl6	Ptprc	Gbp2	Hspb1	Fgl2	Apoe	Inhba	Tent5c	Aplp2	Col6a2	Secisbp2l	Soat1
		Clec3b	Glul	Fos	Sparc	Cxcl2	Nkg7	Mmp3	Igfbp7	Aebp1	Perp	Enpp2	Il6	Cavin2	Col6a1	Scd2	Elovl4
		Ogn	Hk2	Hmcn2	Cyp26b1	Tyrobp	Hmgb2	Mt1	Sparcl1	Col1a2	Hmgb2	Klf9	Tnfaip6	Lyve1	Enpp2	Cryab	Mgst1
		Igfbp5	Uap1	Fosb	Col3a1	Fcer1g	Tmsb4x	Clic4	Cdh5	Mt1	Ptn	Zfand5	Smpd3	Cp	Col3a1	Ncmap	Lgals7
		C3	C31	Ogn	Mfap4	Srgn	Il2rb	Ifi203	Plvap	Tgfbi	Fxyd3	Gpx1		Reln	Tcf4	Qk	Fxyd3
		Marcks	Arhgap20	Jun	Rarres2	Cd52	Vps37b	Hk2	Adgrf5	Ifrd1	Dsp	Nr4a1		Fxyd6	Lgals1	Drp2	Hsd17b12
		Dpt	Has1	Cygb	Bgn	Wfdc17	Odc1	Cxcl10	Cav1	Cyp2f2	Epcam	Pappa2		Lcn2	Mafb	Ndrg1	Fa2h
		Anxa3	Pi161	Gsn	Serpina3n	Lgals3	Laptm5	Ccl11	Epas1	Clic4	Actg1	Ptma		Fgl2	Col1a2	Cnp	Cyp2g1
		Pla1a	Zfp36l1	Ccn5	S100a4	Cst3	H3f3b	Iigp1	Ptprb	Thbs2	Sdc4	Trps1		Prox1	Col6a3	Limch1	Akr1c18
		Fn1	Igfbp61	Bgn	Ecm2	Fth1	Ifng	Gsn	Gng11	Ndrg1	Krt15	Lmna		Klf2	Eid1	Prx	Krt79
		Col3a1	Ackr31	Igfbp3	Aldh3a1	Actb	AW112010	Ifit1	Hbegf	Serpina3n	Ptma	Kdm7a		Rgs16	Ccdc80	Kcna1	Cisd1
		Fstl1	Csf1	Gas6	Ctsk	Lyz1	Cd3e	Csf1	Tmsb4x	Neat1	Tacstd2	Spon1		Apold1	Dkk2	Mt3	Secisbp2l
		Igfbp4	Vasn	Id3	Serping1	Crip1	Sub1	Mndal	Cst3	Nfkb1	Cldn4	Vim		Ece1	Igfbp4	Gpm6b	Tecr
		Mfap5	Thbs2	Hspa1b	Cilp	Ctss	Gzmb	Mt2	Gm13889	Cd44	Dmkn	Fgfr1		Timp3	Hspa1b	Nr4a2	Paqr7
		Itih5	Cxcl2	Igf1	Rnase4	Hmox1	Hcst	Isg15	Tspan13	Col1a1	Apoc1	Notum		Nfat5	Nr4a1	Mt1	Scp2
		Cd248	Anxa11	S100a6	Dusp1	C1qb	Stk17b	Col4a1	Gpihbp1	Gas6	Dsc3	Col23a1		Cd9	Mef2c	Stmn1	Msmo1
		Plpp3	Errfi1	Timp3	Angptl1	C1qa	Tnfaip3	Apod	Cavin2	Cebpb	mt-Co1	Prlr		Selenop	Hspa1a	Cntf	AC149090.1
		Sema3c	Timp21	Gas1	Cd34	Ftl1	Cd3g	Ifi205	Cd200	Emp1	Lypd3	a		Hes1	Id3	Fth1	Krt14
	Manual	FIV	FV	FIII	FI	Mac	T	FVI	Endo I	FII	Basal	tDP	RBCs	LEC/LV	Myofibroblasts	Schwann cells	Sebocytes
